# Improved reconstruction of transcripts and coding sequences from RNA-seq data

**DOI:** 10.1101/2025.02.27.640589

**Authors:** Jan Grau, Jens Keilwagen

**Affiliations:** Institute of Computer Science, Martin Luther University Halle-Wittenberg, Halle, Germany; Institute for Biosafety in Plant Biotechnology, Julius Kühn-Institut, Quedlinburg, Germany

## Abstract

**Motivation:** Annotation of genes and transcripts is an important requirement for understanding the information that is encoded in newly sequenced genomes. One source of information suited for this purpose are RNA-seq data mapped to the respective genome sequence. RNA-seq-based approaches for transcript reconstruction generate transcript models from these data by combining regions of contiguous coverage (exons) and split read mappings (introns). Understanding phenotypes as a consequence of proteins encoded in a genome further requires the annotation of coding sequences within transcript models.

**Results:** We present GeMoRNA, a novel approach for transcript reconstruction from RNA-seq data that combines a combinatorial enumeration of candidate transcripts with heuristics for splitting candidate transcripts in regions of contiguous coverage and subsequent likelihood-based quantification. We benchmark GeMoRNA against the previous approaches Cufflinks, Scallop and StringTie using a large collection of public RNA-seq data for seven species. For the majority of species, we observe an improved prediction performance of GeMoRNA, especially on the level of coding sequences and for species with dense genomes. We combine GeMoRNA with the homology-based approach GeMoMa to yield a re-annotation of two recently sequenced genomes of *Nicotiana benthamiana* lab strains.

**Availability and implementation:** The source code of GeMoRNA is available from GitHub at https://github.com/Jstacs/Jstacs/tree/master/projects/gemorna. A binary version of GeMoRNA is available from https://www.jstacs.de/index.php/GeMoRNA. The annotation files for the *N. benthamiana* lab strains are available from zenodo at https://doi.org/10.5281/zenodo.14901380.
