## Supplementary Table B for "Improved reconstruction of transcripts and coding sequences from RNA-seq data"

### Sheet: A. thaliana
run_accession	library_selection	instrument_model	type	comment
SRR12642156	cDNA	HiSeq X Ten	FR_UNSTRANDED
SRR12642204	cDNA	HiSeq X Ten	FR_UNSTRANDED
SRR7694985	cDNA	Illumina HiSeq 3000	FR_FIRST_STRAND
SRR5588582	cDNA	Illumina HiSeq 2500	FR_UNSTRANDED
SRR13206481	cDNA	Illumina NovaSeq 6000	FR_FIRST_STRAND
SRR12025979	cDNA	Illumina HiSeq 2000	FR_UNSTRANDED
SRR6377857	cDNA	Illumina HiSeq 2500	FR_UNSTRANDED
SRR13748326	cDNA	Illumina HiSeq 2500	FR_FIRST_STRAND
SRR8712938	cDNA	HiSeq X Ten	FR_UNSTRANDED
SRR17168769	cDNA	Illumina NovaSeq 6000	FR_UNSTRANDED
SRR12102338	PolyA	Illumina HiSeq 2500	FR_FIRST_STRAND
ERR7681480	PolyA	Illumina NovaSeq 6000	FR_UNSTRANDED
SRR17227575	PolyA	Illumina HiSeq X	FR_FIRST_STRAND
ERR4619269	cDNA_oligo_dT	Illumina HiSeq 3000	FR_FIRST_STRAND
SRR12142174	Oligo-dT	HiSeq X Five	FR_SECOND_STRAND
ERR9081475	cDNA_oligo_dT	Illumina NovaSeq 6000	FR_FIRST_STRAND
SRR18921052	Oligo-dT	Illumina NovaSeq 6000	FR_UNSTRANDED
SRR14263315	Oligo-dT	HiSeq X Ten	FR_UNSTRANDED
SRR14263317	Oligo-dT	HiSeq X Ten	FR_UNSTRANDED
SRR22163906	Oligo-dT	Illumina NovaSeq 6000	FR_UNSTRANDED
ERR3310296	PolyA	Illumina HiSeq 2500	FR_UNSTRANDED
SRR10054955	Oligo-dT	Illumina HiSeq 4000	FR_FIRST_STRAND
SRR19443403	Oligo-dT	Illumina HiSeq 2500	FR_UNSTRANDED
SRR18435199	Oligo-dT	Illumina NovaSeq 6000	FR_UNSTRANDED
SRR7624716	PolyA	Illumina HiSeq 2500	FR_FIRST_STRAND
SRR23283354	Oligo-dT	Illumina NovaSeq 6000	FR_UNSTRANDED
SRR14263318	Oligo-dT	HiSeq X Ten	FR_UNSTRANDED
SRR8429647	Oligo-dT	Illumina HiSeq 1000	FR_UNSTRANDED
ERR3148860	PolyA	Illumina HiSeq 1000	FR_UNSTRANDED
ERR1886222	Oligo-dT	Illumina HiSeq 2000	FR_UNSTRANDED
SRR17999948	Oligo-dT	Illumina HiSeq 4000	FR_FIRST_STRAND
ERR5032396	PolyA	Illumina HiSeq 2500	FR_FIRST_STRAND
ERR6690115	Oligo-dT	Illumina NovaSeq 6000	FR_SECOND_STRAND
SRR10256650	Oligo-dT	Illumina NovaSeq 6000	FR_UNSTRANDED
DRR221578	Inverse rRNA	Illumina NovaSeq 6000	FR_FIRST_STRAND
ERR3489927	Inverse rRNA selection	Illumina HiSeq 2000	FR_FIRST_STRAND
DRR221577	Inverse rRNA	Illumina NovaSeq 6000	FR_FIRST_STRAND
DRR221574	Inverse rRNA	Illumina NovaSeq 6000	FR_FIRST_STRAND
SRR10727152	Inverse rRNA	HiSeq X Ten	FR_UNSTRANDED
DRR221590	Inverse rRNA	Illumina NovaSeq 6000	FR_FIRST_STRAND

### Sheet: C. elegans
run_accession	library_selection	instrument_model	type	comment
SRR2043251	cDNA	Illumina HiSeq 2000	FR_UNSTRANDED
SRR2054424	cDNA	Illumina HiSeq 2000	FR_UNSTRANDED
SRR19393164	cDNA	Illumina NovaSeq 6000	FR_FIRST_STRAND
SRR11918980	cDNA	Illumina NovaSeq 6000	FR_UNSTRANDED
SRR8923446	cDNA	Illumina HiSeq 2000	FR_UNSTRANDED
SRR4478636	cDNA	Illumina HiSeq 2500	FR_UNSTRANDED
SRR17280977	cDNA	Illumina HiSeq 2500	FR_UNSTRANDED
SRR14370276	cDNA	Illumina NovaSeq 6000	FR_UNSTRANDED
SRR6761228	cDNA	Illumina HiSeq 2000	FR_FIRST_STRAND
SRR6761303	cDNA	Illumina HiSeq 2000	FR_FIRST_STRAND
SRR17152177	Oligo-dT	HiSeq X Ten	FR_UNSTRANDED
SRR12868348	PolyA	Illumina NovaSeq 6000	FR_UNSTRANDED
SRR8041499	PolyA	Illumina HiSeq 2000	FR_UNSTRANDED
SRR12868530	PolyA	Illumina NovaSeq 6000	FR_UNSTRANDED
SRR8041633	PolyA	Illumina HiSeq 2000	FR_UNSTRANDED
SRR12868437	PolyA	Illumina NovaSeq 6000	FR_UNSTRANDED
SRR17736018	Oligo-dT	Illumina NovaSeq 6000	FR_FIRST_STRAND
ERR9712332	Oligo-dT	Illumina NovaSeq 6000	FR_UNSTRANDED
ERR9712344	Oligo-dT	Illumina NovaSeq 6000	FR_UNSTRANDED
SRR21591323	Oligo-dT	HiSeq X Ten	FR_FIRST_STRAND
SRR12868205	PolyA	Illumina NovaSeq 6000	FR_UNSTRANDED
SRR12868217	PolyA	Illumina NovaSeq 6000	FR_UNSTRANDED
SRR12868389	PolyA	Illumina NovaSeq 6000	FR_UNSTRANDED
DRR235458	PolyA	Illumina HiSeq 3000	FR_SECOND_STRAND
SRR10604810	PolyA	Illumina HiSeq 4000	FR_FIRST_STRAND
SRR17736002	Oligo-dT	Illumina NovaSeq 6000	FR_FIRST_STRAND
SRR12868712	PolyA	Illumina NovaSeq 6000	FR_UNSTRANDED
SRR12868339	PolyA	Illumina NovaSeq 6000	FR_UNSTRANDED
SRR12868314	PolyA	Illumina NovaSeq 6000	FR_UNSTRANDED
SRR8041670	PolyA	Illumina HiSeq 2000	FR_UNSTRANDED
SRR17152166	Oligo-dT	HiSeq X Ten	FR_FIRST_STRAND
SRR8041592	PolyA	Illumina HiSeq 2000	FR_UNSTRANDED
SRR12868421	PolyA	Illumina NovaSeq 6000	FR_UNSTRANDED
SRR12868721	PolyA	Illumina NovaSeq 6000	FR_UNSTRANDED
DRR194102	Inverse rRNA	Illumina HiSeq 3000	FR_UNSTRANDED
DRR194105	Inverse rRNA	Illumina HiSeq 3000	FR_UNSTRANDED
DRR194100	Inverse rRNA	Illumina HiSeq 3000	FR_UNSTRANDED
DRR194103	Inverse rRNA	Illumina HiSeq 3000	FR_UNSTRANDED
DRR194104	Inverse rRNA	Illumina HiSeq 3000	FR_UNSTRANDED
DRR194106	Inverse rRNA	Illumina HiSeq 3000	FR_UNSTRANDED

### Sheet: D. melanogaster
run_accession	library_selection	instrument_model	type	comment
SRR13137985	cDNA	Illumina NovaSeq 6000	FR_UNSTRANDED
SRR13138033	cDNA	Illumina NovaSeq 6000	FR_UNSTRANDED
SRR17282383	cDNA	Illumina HiSeq 2000		Could not be mapped within 12h
SRR13916339	cDNA	Illumina NovaSeq 6000	FR_UNSTRANDED
SRR5110311	cDNA	Illumina HiSeq 2500	FR_FIRST_STRAND
SRR13025213	cDNA	Illumina NovaSeq 6000	FR_UNSTRANDED
SRR12564830	cDNA	Illumina HiSeq 2500	FR_FIRST_STRAND
SRR13916955	cDNA	Illumina NovaSeq 6000	FR_UNSTRANDED
SRR13025598	cDNA	Illumina NovaSeq 6000	FR_UNSTRANDED
SRR7715992	cDNA	Illumina HiSeq 2500	FR_FIRST_STRAND
SRR7082327	PolyA	Illumina HiSeq 2500	FR_FIRST_STRAND
SRR4242014	PolyA	Illumina HiSeq 2000		Single end
ERR1758909	PolyA	Illumina HiSeq 2000	FR_FIRST_STRAND
SRR9039477	PolyA	Illumina HiSeq 4000	FR_FIRST_STRAND
SRR8515678	PolyA	Illumina HiSeq 2500	FR_FIRST_STRAND
SRR21031267	Oligo-dT	Illumina NovaSeq 6000	FR_UNSTRANDED
ERR1656156	Oligo-dT	Illumina HiSeq 2500	FR_UNSTRANDED
SRR13961722	Oligo-dT	Illumina NovaSeq 6000	FR_UNSTRANDED
SRR15663885	PolyA	Illumina HiSeq 2000	FR_UNSTRANDED
SRR11658797	Oligo-dT	Illumina HiSeq 4000	FR_UNSTRANDED
SRR12191848	Oligo-dT	HiSeq X Ten	FR_UNSTRANDED
SRR11658812	Oligo-dT	Illumina HiSeq 4000	FR_UNSTRANDED
ERR3975646	PolyA	Illumina HiSeq 2000	FR_FIRST_STRAND
ERR4288430	Oligo-dT	Illumina HiSeq 4000	FR_UNSTRANDED
SRR14197362	PolyA	Illumina HiSeq 4000	FR_FIRST_STRAND
SRR15718910	PolyA	Illumina NovaSeq 6000	FR_FIRST_STRAND
SRR13961719	Oligo-dT	Illumina NovaSeq 6000	FR_UNSTRANDED
SRR9039475	PolyA	Illumina HiSeq 4000	FR_FIRST_STRAND
SRR7082312	PolyA	Illumina HiSeq 2500	FR_FIRST_STRAND
ERR6336637	PolyA	Illumina NovaSeq 6000	FR_UNSTRANDED
DRR079276	Oligo-dT	Illumina HiSeq 2500	FR_FIRST_STRAND
SRR14180050	PolyA	Illumina HiSeq 2000	FR_UNSTRANDED
SRR7631707	PolyA	Illumina HiSeq 2500	FR_UNSTRANDED
ERR3975637	PolyA	Illumina HiSeq 2000	FR_FIRST_STRAND
ERR1145757	Inverse rRNA selection	Illumina HiSeq 2000	FR_FIRST_STRAND
ERR1749102	Inverse rRNA selection	Illumina HiSeq 2500	FR_FIRST_STRAND
ERR5010583	Inverse rRNA	Illumina HiSeq 3000	FR_FIRST_STRAND
ERR1145743	Inverse rRNA selection	Illumina HiSeq 2000	FR_FIRST_STRAND
ERR4920947	Inverse rRNA selection	Illumina HiSeq 4000	FR_FIRST_STRAND
ERR5010586	Inverse rRNA	Illumina HiSeq 3000	FR_FIRST_STRAND

### Sheet: M. musculus
run_accession	library_selection	instrument_model	type	comment
ERR1009193	cDNA	Illumina HiSeq 2000	FR_FIRST_STRAND
ERR1036022	cDNA	Illumina HiSeq 2000	FR_FIRST_STRAND
ERR1211502	cDNA	Illumina HiSeq 2000	FR_UNSTRANDED
ERR1066837	cDNA	Illumina HiSeq 2000	FR_UNSTRANDED
DRR265543	cDNA	Illumina HiSeq 2500	FR_UNSTRANDED
ERR1081769	cDNA	Illumina HiSeq 2000	FR_UNSTRANDED
ERR1122412	cDNA	Illumina HiSeq 2500	FR_UNSTRANDED
ERR1142618	cDNA	Illumina HiSeq 2000	FR_UNSTRANDED
ERR1066608	cDNA	Illumina HiSeq 2000	FR_UNSTRANDED
ERR1139272	cDNA	Illumina HiSeq 2500	FR_UNSTRANDED
ERR2714317	PolyA	Illumina HiSeq 2500	FR_FIRST_STRAND
ERR2217500	Oligo-dT	Illumina HiSeq 2500	FR_FIRST_STRAND
ERR2714595	PolyA	Illumina HiSeq 2500	FR_FIRST_STRAND
SRR9127593	Oligo-dT	Illumina NovaSeq 6000	FR_UNSTRANDED
ERR7616862	PolyA	Illumina HiSeq 4000	FR_FIRST_STRAND
ERR9724582	PolyA	Illumina HiSeq 4000	FR_FIRST_STRAND
ERR4064958	Oligo-dT	Illumina HiSeq 4000	FR_FIRST_STRAND
ERR2714640	PolyA	Illumina HiSeq 2500	FR_FIRST_STRAND
SRR17661639	Oligo-dT	Illumina HiSeq 4000	FR_FIRST_STRAND
SRR22954178	PolyA	Illumina NovaSeq 6000	FR_UNSTRANDED
SRR9127222	Oligo-dT	Illumina NovaSeq 6000	FR_UNSTRANDED
SRR6371081	PolyA	Illumina HiSeq 4000	FR_FIRST_STRAND
SRR8919746	Oligo-dT	HiSeq X Ten	FR_UNSTRANDED
ERR4370932	PolyA	Illumina HiSeq 4000	FR_FIRST_STRAND
ERR8282920	PolyA	Illumina HiSeq 4000	FR_UNSTRANDED
SRR5816726	PolyA	Illumina HiSeq 2000	FR_UNSTRANDED
DRR091081	PolyA	Illumina HiSeq 2500	FR_FIRST_STRAND
SRR8286008	PolyA	Illumina HiSeq 2500	FR_FIRST_STRAND
SRR17804144	Oligo-dT	HiSeq X Ten	FR_UNSTRANDED
ERR5465075	PolyA	Illumina HiSeq 4000	FR_SECOND_STRAND
ERR4969273	Oligo-dT	Illumina NovaSeq 6000	FR_FIRST_STRAND
SRR7212001	PolyA	Illumina HiSeq 2000	FR_SECOND_STRAND
ERR6088066	PolyA	Illumina HiSeq 4000	FR_FIRST_STRAND
SRR13704369	PolyA	Illumina HiSeq 4000	FR_FIRST_STRAND
SRR22841163	Inverse rRNA	Illumina NovaSeq 6000	FR_FIRST_STRAND
ERR2682284	Inverse rRNA	Illumina HiSeq 4000	FR_FIRST_STRAND
ERR4822736	Inverse rRNA selection	Illumina NovaSeq 6000	FR_FIRST_STRAND
ERR2562119	Inverse rRNA selection	Illumina HiSeq 2000	FR_FIRST_STRAND
SRR23341440	Inverse rRNA	Illumina NovaSeq 6000	FR_FIRST_STRAND
ERR2682379	Inverse rRNA	Illumina HiSeq 4000	FR_FIRST_STRAND

### Sheet: O. sativa
run_accession	library_selection	instrument_model	type	comment
SRR11885195	cDNA	Illumina HiSeq 4000	FR_FIRST_STRAND
SRR12135719	cDNA	Illumina HiSeq 3000	FR_FIRST_STRAND
ERR4613253	cDNA	Illumina HiSeq 2000	FR_FIRST_STRAND
SRR13153692	cDNA	Illumina HiSeq 2500	FR_UNSTRANDED
ERR748785	cDNA	Illumina HiSeq 2000		Could not be mapped within 12h
SRR4098177	cDNA	Illumina HiSeq 2000	FR_FIRST_STRAND
SRR5925519	cDNA	Illumina HiSeq 2500	FR_FIRST_STRAND
SRR6511143	cDNA	Illumina HiSeq 2500	FR_UNSTRANDED
SRR5925630	cDNA	Illumina HiSeq 2500	FR_FIRST_STRAND
SRR6080095	cDNA	Illumina HiSeq 2000	FR_FIRST_STRAND
SRR22677789	Oligo-dT	Illumina NovaSeq 6000	FR_UNSTRANDED
SRR23085989	PolyA	Illumina NovaSeq 6000	FR_UNSTRANDED
DRR257961	PolyA	Illumina HiSeq 4000	FR_SECOND_STRAND
SRR22346704	Oligo-dT	Illumina NovaSeq 6000	FR_UNSTRANDED
SRR7411002	Oligo-dT	Illumina HiSeq 2500	FR_UNSTRANDED
DRR258016	PolyA	Illumina HiSeq 4000	FR_SECOND_STRAND
SRR13870070	Oligo-dT	Illumina HiSeq 2500	FR_UNSTRANDED
SRR12023542	Oligo-dT	Illumina NovaSeq 6000	FR_UNSTRANDED
SRR22345616	Oligo-dT	Illumina NovaSeq 6000	FR_UNSTRANDED
DRR257977	PolyA	Illumina HiSeq 4000	FR_SECOND_STRAND
DRR381273	Oligo-dT	Illumina NovaSeq 6000	FR_FIRST_STRAND
SRR7591283	PolyA	Illumina HiSeq 2500	FR_FIRST_STRAND
SRR14291698	Oligo-dT	Illumina NovaSeq 6000	FR_FIRST_STRAND
DRR257960	PolyA	Illumina HiSeq 4000	FR_SECOND_STRAND
SRR22052792	Oligo-dT	Illumina NovaSeq 6000	FR_UNSTRANDED
ERR5862120	Oligo-dT	Illumina NovaSeq 6000	FR_FIRST_STRAND
SRR18313553	Oligo-dT	Illumina NovaSeq 6000	FR_UNSTRANDED
DRR258057	PolyA	Illumina HiSeq 4000	FR_SECOND_STRAND
SRR22805060	PolyA	Illumina HiSeq 2000	FR_UNSTRANDED
SRR17658041	PolyA	Illumina NovaSeq 6000	FR_UNSTRANDED
DRR377314	PolyA	HiSeq X Ten	FR_FIRST_STRAND
SRR13238609	Oligo-dT	Illumina HiSeq 4000	FR_FIRST_STRAND
ERR5862122	Oligo-dT	Illumina NovaSeq 6000	FR_FIRST_STRAND
SRR3715925	PolyA	Illumina HiSeq 2000	FR_UNSTRANDED
DRR204825	Inverse rRNA	Illumina HiSeq 4000	FR_FIRST_STRAND
DRR204823	Inverse rRNA	Illumina HiSeq 4000	FR_FIRST_STRAND
DRR204819	Inverse rRNA	Illumina HiSeq 4000	FR_FIRST_STRAND
DRR204824	Inverse rRNA	Illumina HiSeq 4000	FR_FIRST_STRAND
DRR204820	Inverse rRNA	Illumina HiSeq 4000	FR_FIRST_STRAND
DRR204815	Inverse rRNA	Illumina HiSeq 4000	FR_FIRST_STRAND

### Sheet: S. lycopersicum
run_accession	library_selection	instrument_model	type	comment
SRR12162409	cDNA	Illumina HiSeq 2500	FR_FIRST_STRAND
SRR12201980	cDNA	Illumina NovaSeq 6000	FR_UNSTRANDED
SRR10321349	cDNA	HiSeq X Ten	FR_UNSTRANDED
SRR12659371	cDNA	Illumina NovaSeq 6000	FR_UNSTRANDED
SRR10350672	cDNA	HiSeq X Ten	FR_UNSTRANDED
SRR16611328	cDNA	Illumina HiSeq 4000	FR_FIRST_STRAND
SRR22245987	cDNA	Illumina NovaSeq 6000	FR_UNSTRANDED
SRR4423501	cDNA	Illumina HiSeq 2000	FR_UNSTRANDED
SRR2939226	cDNA	Illumina HiSeq 1000	FR_UNSTRANDED
SRR2939613	cDNA	Illumina HiSeq 2000	FR_UNSTRANDED
SRR20701727	Oligo-dT	Illumina NovaSeq 6000	FR_UNSTRANDED
SRR12641780	Oligo-dT	Illumina HiSeq 4000	FR_UNSTRANDED
SRR5280370	PolyA	Illumina HiSeq 4000	FR_UNSTRANDED
SRR7959034	Oligo-dT	Illumina HiSeq 2500	FR_UNSTRANDED
SRR21657312	Oligo-dT	Illumina NovaSeq 6000	FR_UNSTRANDED
SRR19646661	Oligo-dT	Illumina NovaSeq 6000	FR_UNSTRANDED
SRR7206501	Oligo-dT	Illumina HiSeq 3000	FR_SECOND_STRAND
SRR21637300	Oligo-dT	Illumina NovaSeq 6000	FR_UNSTRANDED
SRR21657296	Oligo-dT	Illumina NovaSeq 6000	FR_UNSTRANDED
DRR443120	PolyA	Illumina NovaSeq 6000	FR_FIRST_STRAND
SRR11284131	PolyA	Illumina HiSeq 4000	FR_UNSTRANDED
SRR8184597	PolyA	Illumina HiSeq 4000	FR_UNSTRANDED
SRR7959024	Oligo-dT	Illumina HiSeq 2500	FR_UNSTRANDED
SRR7206496	Oligo-dT	Illumina HiSeq 3000	FR_SECOND_STRAND
SRR23434152	Oligo-dT	Illumina NovaSeq 6000	FR_UNSTRANDED
SRR12172704	Oligo-dT	Illumina HiSeq 3000	FR_FIRST_STRAND
SRR23434130	Oligo-dT	Illumina NovaSeq 6000	FR_UNSTRANDED
SRR11261844	Oligo-dT	Illumina HiSeq 4000	FR_UNSTRANDED
SRR12095200	PolyA	Illumina HiSeq 4000	FR_FIRST_STRAND
SRR11442697	Oligo-dT	Illumina NovaSeq 6000	FR_UNSTRANDED
SRR6019475	PolyA	Illumina HiSeq 2000	FR_UNSTRANDED
SRR7651486	Oligo-dT	Illumina HiSeq 4000	FR_UNSTRANDED
SRR21588425	Oligo-dT	Illumina NovaSeq 6000	FR_SECOND_STRAND
SRR14598216	PolyA	Illumina HiSeq 4000	FR_FIRST_STRAND
SRR19851430	Inverse rRNA	Illumina HiSeq 4000	FR_FIRST_STRAND
SRR20172120	Inverse rRNA	Illumina NovaSeq 6000	FR_FIRST_STRAND
SRR19851427	Inverse rRNA	Illumina HiSeq 4000	FR_FIRST_STRAND
SRR19851447	Inverse rRNA	Illumina HiSeq 4000	FR_FIRST_STRAND
SRR19851431	Inverse rRNA	Illumina HiSeq 4000	FR_FIRST_STRAND
SRR19851429	Inverse rRNA	Illumina HiSeq 4000	FR_FIRST_STRAND

### Sheet: S. cerevisiae
run_accession	library_selection	instrument_model	type	comment
SRR1583782	cDNA	Illumina HiSeq 2500	FR_SECOND_STRAND
SRR1583856	cDNA	Illumina HiSeq 2500	FR_SECOND_STRAND
SRR15013959	cDNA	Illumina HiSeq 4000	FR_FIRST_STRAND
SRR10441033	cDNA	Illumina HiSeq 4000	FR_FIRST_STRAND
SRR5924274	cDNA	HiSeq X Ten	FR_UNSTRANDED
SRR18574410	cDNA	Illumina HiSeq 4000	FR_FIRST_STRAND
SRR13705471	cDNA	Illumina HiSeq 2000	FR_UNSTRANDED
SRR11878833	cDNA	Illumina HiSeq 4000	FR_FIRST_STRAND
SRR21228145	cDNA	Illumina NovaSeq 6000	FR_FIRST_STRAND
SRR9685673	cDNA	Illumina HiSeq 2500	FR_FIRST_STRAND
ERR1157836	Oligo-dT	Illumina HiSeq 2500	FR_SECOND_STRAND
SRR7446471	Oligo-dT	Illumina HiSeq 2500	FR_SECOND_STRAND
ERR1157737	Oligo-dT	Illumina HiSeq 2500	FR_SECOND_STRAND
SRR7446641	Oligo-dT	Illumina HiSeq 2500	FR_SECOND_STRAND
ERR1157711	Oligo-dT	Illumina HiSeq 2500	FR_SECOND_STRAND
ERR1157807	Oligo-dT	Illumina HiSeq 2500	FR_SECOND_STRAND
ERR1157831	Oligo-dT	Illumina HiSeq 2500	FR_SECOND_STRAND
ERR1157665	Oligo-dT	Illumina HiSeq 2500	FR_SECOND_STRAND
SRR8552464	PolyA	Illumina HiSeq 2500	FR_FIRST_STRAND
ERR1157543	Oligo-dT	Illumina HiSeq 2500	FR_SECOND_STRAND
SRR7446325	Oligo-dT	Illumina HiSeq 2500	FR_SECOND_STRAND
ERR1157964	Oligo-dT	Illumina HiSeq 2500	FR_SECOND_STRAND
SRR7446743	Oligo-dT	Illumina HiSeq 2500		Could not be mapped within 12h
ERR1346572	Oligo-dT	Illumina HiSeq 2500	FR_SECOND_STRAND
ERR1157690	Oligo-dT	Illumina HiSeq 2500	FR_SECOND_STRAND
ERR1158030	Oligo-dT	Illumina HiSeq 2500	FR_SECOND_STRAND
SRR7446595	Oligo-dT	Illumina HiSeq 2500	FR_SECOND_STRAND
ERR1157537	Oligo-dT	Illumina HiSeq 2500	FR_SECOND_STRAND
SRR7446479	Oligo-dT	Illumina HiSeq 2500	FR_SECOND_STRAND
ERR1157593	Oligo-dT	Illumina HiSeq 2500	FR_SECOND_STRAND
ERR1158179	Oligo-dT	Illumina HiSeq 2500	FR_SECOND_STRAND
SRR7446693	Oligo-dT	Illumina HiSeq 2500		Could not be mapped within 12h
ERR1158171	Oligo-dT	Illumina HiSeq 2500	FR_SECOND_STRAND
ERR1157615	Oligo-dT	Illumina HiSeq 2500	FR_SECOND_STRAND
SRR13276030	Inverse rRNA	Illumina NovaSeq 6000	FR_FIRST_STRAND
SRR13276025	Inverse rRNA	Illumina NovaSeq 6000	FR_FIRST_STRAND
SRR13276032	Inverse rRNA	Illumina NovaSeq 6000	FR_FIRST_STRAND
SRR13276026	Inverse rRNA	Illumina NovaSeq 6000	FR_FIRST_STRAND
SRR13276024	Inverse rRNA	Illumina NovaSeq 6000	FR_FIRST_STRAND
SRR13276023	Inverse rRNA	Illumina NovaSeq 6000	FR_FIRST_STRAND
ERR2653627	PolyA	Illumina HiSeq 2500		Could not be mapped within 12h
ERR1742845	PolyA	Illumina HiSeq 2500	FR_FIRST_STRAND
ERR3481910	PolyA	NextSeq 500	FR_FIRST_STRAND
ERR3772436	Oligo-dT	NextSeq 500	FR_FIRST_STRAND
ERR3773779	Oligo-dT	NextSeq 500	FR_FIRST_STRAND
SRR22922728	Oligo-dT	NextSeq 500	FR_FIRST_STRAND
ERR5457749	PolyA	Illumina HiSeq 4000	FR_FIRST_STRAND
ERR3079416	PolyA	NextSeq 500	FR_FIRST_STRAND
ERR5457744	PolyA	Illumina HiSeq 4000	FR_FIRST_STRAND
ERR5457749	PolyA	Illumina HiSeq 4000	FR_FIRST_STRAND
SRR6452959	cDNA	Illumina MiSeq	FR_UNSTRANDED
SRR2927263	cDNA	Illumina MiSeq	FR_UNSTRANDED
SRR18902824	cDNA	Illumina HiSeq 2000	FR_UNSTRANDED
SRR10815460	cDNA	Illumina HiSeq 4000	FR_UNSTRANDED
ERR391769	cDNA	Illumina HiSeq 2000	FR_FIRST_STRAND
SRR5963436	cDNA	Illumina HiSeq 2000	FR_FIRST_STRAND
SRR16820470	cDNA	Illumina HiSeq 4000	FR_UNSTRANDED
SRR12684851	cDNA	Illumina HiSeq 4000	FR_UNSTRANDED
SRR8290639	cDNA	Illumina HiSeq 2000	FR_SECOND_STRAND
SRR13091914	cDNA	Illumina HiSeq 2500	FR_UNSTRANDED
