## Supplementary Table C for "Improved reconstruction of transcripts and coding sequences from RNA-seq data"

### Sheet: A. thaliana
run_accession	library_selection	instrument_model	type
DRR377383	cDNA	Sequel II	FR_UNSTRANDED
SRR22718992	cDNA	Sequel II	FR_SECOND_STRAND
SRR22718990	cDNA	Sequel II	FR_SECOND_STRAND
SRR22718972	cDNA	Sequel II	FR_SECOND_STRAND
SRR22718975	cDNA	Sequel II	FR_SECOND_STRAND
SRR23291381	PolyA	Sequel	FR_SECOND_STRAND
SRR15498074	PolyA	Sequel	FR_UNSTRANDED
SRR15498062	PolyA	Sequel	FR_UNSTRANDED
SRR23291402	PolyA	Sequel	FR_SECOND_STRAND
SRR23291393	PolyA	Sequel	FR_SECOND_STRAND
DRR244664	Oligo-dT	GridION	FR_UNSTRANDED
SRR21205482	PolyA	GridION	FR_SECOND_STRAND
SRR21205481	PolyA	GridION	FR_SECOND_STRAND
DRR244665	Oligo-dT	GridION	FR_UNSTRANDED
SRR23680096	PolyA	GridION	FR_SECOND_STRAND
SRR11058976	cDNA	MinION	FR_UNSTRANDED
SRR21232853	cDNA	MinION	FR_UNSTRANDED
DRR424737	cDNA	MinION	FR_FIRST_STRAND
SRR11058975	cDNA	MinION	FR_UNSTRANDED
SRR11031291	cDNA	MinION	FR_SECOND_STRAND
SRR28341945	PolyA	PromethION	FR_UNSTRANDED
ERR12063495	Oligo-dT	PromethION	FR_SECOND_STRAND
ERR12063494	Oligo-dT	PromethION	FR_SECOND_STRAND
SRR21487543	cDNA	PromethION	FR_SECOND_STRAND
ERR12063500	Oligo-dT	PromethION	FR_SECOND_STRAND

### Sheet: C. elegans
run_accession	library_selection	instrument_model	type
ERR3245474	Oligo-dT	GridION	FR_SECOND_STRAND
ERR3245468	Oligo-dT	GridION	FR_SECOND_STRAND
ERR3245465	Oligo-dT	GridION	FR_SECOND_STRAND
ERR3245472	Oligo-dT	GridION	FR_SECOND_STRAND
ERR3245477	Oligo-dT	GridION	FR_SECOND_STRAND
SRR29522738	PolyA	MinION	FR_SECOND_STRAND
SRR29522739	PolyA	MinION	FR_SECOND_STRAND
ERR12829714	Oligo-dT	MinION	FR_SECOND_STRAND
SRR18584062	cDNA	MinION	FR_UNSTRANDED
SRR18584063	cDNA	MinION	FR_FIRST_STRAND
SRR15993150	RANDOM	Sequel	FR_UNSTRANDED
SRR15993152	RANDOM	Sequel	FR_UNSTRANDED
SRR18688509	cDNA	MinION	FR_UNSTRANDED
SRR18584060	cDNA	MinION	FR_UNSTRANDED
ERR12829712	Oligo-dT	MinION	FR_SECOND_STRAND
ERR3245476	Oligo-dT	GridION	FR_SECOND_STRAND
SRR29522728	PolyA	MinION	FR_SECOND_STRAND
SRR29522737	PolyA	MinION	FR_SECOND_STRAND
SRR29522726	PolyA	MinION	FR_SECOND_STRAND
DRR194108	PolyA	MinION	FR_SECOND_STRAND
SRR29522715	PolyA	MinION	FR_SECOND_STRAND
SRR29522721	PolyA	MinION	FR_SECOND_STRAND
SRR8929004	cDNA	MinION	FR_SECOND_STRAND
SRR29522730	PolyA	MinION	FR_SECOND_STRAND
SRR29522719	PolyA	MinION	FR_SECOND_STRAND

### Sheet: D. melanogaster
run_accession	library_selection	instrument_model	type
SRR14807415	cDNA	Sequel	FR_UNSTRANDED
SRR14807389	cDNA	Sequel	FR_UNSTRANDED
SRR14807307	cDNA	Sequel	FR_UNSTRANDED
SRR14807350	cDNA	Sequel	FR_UNSTRANDED
SRR15529856	cDNA	MinION	FR_SECOND_STRAND
SRR26253364	cDNA	MinION	FR_UNSTRANDED
SRR26253366	cDNA	MinION	FR_FIRST_STRAND
SRR26253367	cDNA	MinION	FR_FIRST_STRAND
SRR15529858	cDNA	MinION	FR_SECOND_STRAND
ERR3588905	cDNA	GridION	FR_SECOND_STRAND
SRR8268947	cDNA	MinION	FR_SECOND_STRAND
SRR8268946	cDNA	MinION	FR_SECOND_STRAND
SRR26253360	cDNA	MinION	FR_FIRST_STRAND
SRR26253376	cDNA	MinION	FR_FIRST_STRAND
SRR13296037	cDNA	MinION	FR_UNSTRANDED
SRR8268949	cDNA	MinION	FR_SECOND_STRAND
SRR15529857	cDNA	MinION	FR_SECOND_STRAND
SRR26253362	cDNA	MinION	FR_FIRST_STRAND
SRR13296036	cDNA	MinION	FR_UNSTRANDED
SRR8268948	cDNA	MinION	FR_SECOND_STRAND
SRR26253363	cDNA	MinION	FR_UNSTRANDED
SRR15541957	cDNA	MinION	FR_UNSTRANDED
SRR26253365	cDNA	MinION	FR_FIRST_STRAND
SRR26253361	cDNA	MinION	FR_FIRST_STRAND
SRR15529855	cDNA	MinION	FR_SECOND_STRAND

### Sheet: M. musculus
run_accession	library_selection	instrument_model	type
SRR22522055	cDNA	Sequel	FR_SECOND_STRAND
SRR9689376	cDNA	Sequel	FR_UNSTRANDED
SRR19451856	cDNA	Sequel	FR_SECOND_STRAND
SRR9689375	cDNA	Sequel	FR_UNSTRANDED
SRR10960999	cDNA	Sequel	FR_UNSTRANDED
SRR22521146	cDNA	Sequel II	FR_SECOND_STRAND
SRR22521956	cDNA	Sequel II	FR_SECOND_STRAND
SRR22522149	cDNA	Sequel II	FR_SECOND_STRAND
SRR22521790	cDNA	Sequel II	FR_SECOND_STRAND
SRR17758513	cDNA	Sequel II	FR_UNSTRANDED
SRR19445954	cDNA	PromethION	FR_UNSTRANDED
SRR16948646	cDNA	PromethION	FR_SECOND_STRAND
SRR9008429	cDNA	PromethION	FR_SECOND_STRAND
SRR9008431	cDNA	PromethION	FR_SECOND_STRAND
SRR16248601	cDNA	PromethION	FR_UNSTRANDED
SRR26622898	cDNA	GridION	FR_UNSTRANDED
SRR26622707	cDNA	GridION	FR_UNSTRANDED
SRR26622931	cDNA	GridION	FR_UNSTRANDED
SRR26622708	cDNA	GridION	FR_UNSTRANDED
SRR21394898	cDNA	GridION	FR_UNSTRANDED
SRR14450308	PolyA	MinION	FR_UNSTRANDED
SRR25238399	cDNA	MinION	FR_SECOND_STRAND
SRR12463242	cDNA	MinION	FR_UNSTRANDED
SRR12463241	cDNA	MinION	FR_SECOND_STRAND
SRR14777534	cDNA	MinION	FR_UNSTRANDED

### Sheet: O. sativa
run_accession	library_selection	instrument_model	type
SRR15851215	RANDOM	Sequel	FR_UNSTRANDED
SRR15851214	RANDOM	Sequel	FR_UNSTRANDED
SRR15851184	RANDOM	Sequel	FR_UNSTRANDED
SRR12057535	RANDOM	Sequel	FR_UNSTRANDED
SRR15851183	RANDOM	Sequel	FR_UNSTRANDED
SRR25203456	RANDOM	PromethION	FR_UNSTRANDED
SRR19176837	RANDOM	GridION	FR_UNSTRANDED
SRR19176838	RANDOM	GridION	FR_UNSTRANDED
SRR19176840	RANDOM	GridION	FR_UNSTRANDED
SRR19176839	RANDOM	GridION	FR_UNSTRANDED
SRR12057537	RANDOM	Sequel	FR_UNSTRANDED
SRR15851203	RANDOM	Sequel	FR_UNSTRANDED
SRR12057538	RANDOM	Sequel	FR_UNSTRANDED
SRR15851185	RANDOM	Sequel	FR_UNSTRANDED
SRR12057543	RANDOM	Sequel	FR_UNSTRANDED

### Sheet: S. cerevisiae
run_accession	library_selection	instrument_model	type
SRR11589287	Oligo-dT	Sequel	FR_UNSTRANDED
SRR11589288	Oligo-dT	Sequel	FR_UNSTRANDED
SRR21679893	Oligo-dT	Sequel II	FR_SECOND_STRAND
SRR23265077	Oligo-dT	Sequel II	FR_SECOND_STRAND
SRR23265078	Oligo-dT	Sequel II	FR_SECOND_STRAND
SRR21679899	Oligo-dT	Sequel II	FR_SECOND_STRAND
SRR21679900	Oligo-dT	Sequel II	FR_SECOND_STRAND
SRR26406148	Oligo-dT	MinION	FR_SECOND_STRAND
SRR21162352	cDNA	MinION	FR_SECOND_STRAND
SRR22732389	Oligo-dT	MinION	FR_SECOND_STRAND
SRR22732374	Oligo-dT	MinION	FR_SECOND_STRAND
SRR22957022	PolyA	MinION	FR_FIRST_STRAND
SRR28411261	cDNA	PromethION	FR_UNSTRANDED
SRR28411263	cDNA	PromethION	FR_UNSTRANDED
SRR28411245	cDNA	PromethION	FR_UNSTRANDED
SRR28411253	cDNA	PromethION	FR_UNSTRANDED
SRR28411242	cDNA	PromethION	FR_UNSTRANDED
SRR16584057	cDNA	MinION	FR_SECOND_STRAND
SRR21162342	cDNA	MinION	FR_SECOND_STRAND
SRR11541137	cDNA	MinION	FR_SECOND_STRAND
SRR21162348	cDNA	MinION	FR_SECOND_STRAND
SRR28411262	cDNA	PromethION	FR_UNSTRANDED
SRR28411252	cDNA	PromethION	FR_UNSTRANDED
SRR22732388	Oligo-dT	MinION	FR_SECOND_STRAND
SRR28411243	cDNA	PromethION	FR_UNSTRANDED

### Sheet: S. lycopersicum
run_accession	library_selection	instrument_model	type
SRR24847975	cDNA	MinION	FR_UNSTRANDED
SRR24847983	cDNA	MinION	FR_UNSTRANDED
DRR423646	cDNA	MinION	FR_UNSTRANDED
DRR423647	cDNA	MinION	FR_UNSTRANDED
SRR24847982	cDNA	MinION	FR_UNSTRANDED
SRR16643553	cDNA	Sequel	FR_UNSTRANDED
SRR24847981	cDNA	MinION	FR_UNSTRANDED
SRR24847977	cDNA	MinION	FR_UNSTRANDED
SRR24847976	cDNA	MinION	FR_UNSTRANDED
SRR24847978	cDNA	MinION	FR_UNSTRANDED
SRR24847979	cDNA	MinION	FR_UNSTRANDED
DRR423645	cDNA	MinION	FR_UNSTRANDED
SRR24847980	cDNA	MinION	FR_UNSTRANDED
