## Supplementary Table E for "Improved reconstruction of transcripts and coding sequences from RNA-seq data"

### Sheet: y
run_accession	library_selection	instrument_model	study_accession	type
DRR377428	RANDOM	HiSeq X Ten	PRJDB12660	FR_FIRST_STRAND
DRR377426	RANDOM	HiSeq X Ten	PRJDB12660	FR_FIRST_STRAND
DRR377420	RANDOM	HiSeq X Ten	PRJDB12660	FR_FIRST_STRAND
DRR377432	RANDOM	HiSeq X Ten	PRJDB12660	FR_FIRST_STRAND
DRR377427	RANDOM	HiSeq X Ten	PRJDB12660	FR_FIRST_STRAND
DRR459494	PolyA	Illumina NovaSeq 6000	PRJDB15681	FR_FIRST_STRAND
DRR459495	PolyA	Illumina NovaSeq 6000	PRJDB15681	FR_FIRST_STRAND
ERR1075428	RANDOM	Illumina HiSeq 2000	PRJEB11424	FR_FIRST_STRAND
ERR1075430	RANDOM	Illumina HiSeq 2000	PRJEB11424	FR_FIRST_STRAND
ERR1075429	RANDOM	Illumina HiSeq 2000	PRJEB11424	FR_FIRST_STRAND
ERR10087758	Oligo-dT	Illumina NovaSeq 6000	PRJEB55392	FR_UNSTRANDED
ERR10087761	Oligo-dT	Illumina NovaSeq 6000	PRJEB55392	FR_UNSTRANDED
ERR10106110	Oligo-dT	Illumina NovaSeq 6000	PRJEB55516	FR_UNSTRANDED
ERR10106120	Oligo-dT	Illumina NovaSeq 6000	PRJEB55516	FR_UNSTRANDED
ERR10106128	Oligo-dT	Illumina NovaSeq 6000	PRJEB55516	FR_UNSTRANDED
ERR11729037	PolyA	Illumina NovaSeq 6000	PRJEB64341	FR_SECOND_STRAND
ERR11738500	PolyA	Illumina NovaSeq 6000	PRJEB64341	FR_FIRST_STRAND
ERR11738499	PolyA	Illumina NovaSeq 6000	PRJEB64341	FR_SECOND_STRAND
ERR11738449	PolyA	Illumina NovaSeq 6000	PRJEB64341	FR_FIRST_STRAND
ERR11738450	PolyA	Illumina NovaSeq 6000	PRJEB64341	FR_FIRST_STRAND
SRR26494643	Oligo-dT	Illumina NovaSeq 6000	PRJNA1031366	FR_UNSTRANDED
SRR26494641	Oligo-dT	Illumina NovaSeq 6000	PRJNA1031366	FR_UNSTRANDED
SRR26494644	Oligo-dT	Illumina NovaSeq 6000	PRJNA1031366	FR_UNSTRANDED
SRR26494642	Oligo-dT	Illumina NovaSeq 6000	PRJNA1031366	FR_UNSTRANDED
SRR26494645	Oligo-dT	Illumina NovaSeq 6000	PRJNA1031366	FR_UNSTRANDED
SRR26857500	PolyA	Illumina NovaSeq 6000	PRJNA1041558	FR_FIRST_STRAND
SRR26857501	PolyA	Illumina NovaSeq 6000	PRJNA1041558	FR_FIRST_STRAND
SRR26935225	RANDOM PCR	Illumina HiSeq 2000	PRJNA1044405	FR_UNSTRANDED
SRR26935222	RANDOM PCR	Illumina HiSeq 2000	PRJNA1044405	FR_UNSTRANDED
SRR26935227	RANDOM PCR	Illumina HiSeq 2000	PRJNA1044405	FR_UNSTRANDED
SRR26935219	RANDOM PCR	Illumina HiSeq 2000	PRJNA1044405	FR_UNSTRANDED
SRR26935220	RANDOM PCR	Illumina HiSeq 2000	PRJNA1044405	FR_UNSTRANDED
SRR27697249	cDNA	Illumina NovaSeq 6000	PRJNA1068016	FR_UNSTRANDED
SRR27697253	cDNA	Illumina NovaSeq 6000	PRJNA1068016	FR_UNSTRANDED
SRR27697252	cDNA	Illumina NovaSeq 6000	PRJNA1068016	FR_UNSTRANDED
SRR27697254	cDNA	Illumina NovaSeq 6000	PRJNA1068016	FR_UNSTRANDED
SRR27697245	cDNA	Illumina NovaSeq 6000	PRJNA1068016	FR_UNSTRANDED
SRR27876601	cDNA	Illumina NovaSeq 6000	PRJNA1072292	FR_UNSTRANDED
SRR27876599	cDNA	Illumina NovaSeq 6000	PRJNA1072292	FR_UNSTRANDED
SRR27876598	cDNA	Illumina NovaSeq 6000	PRJNA1072292	FR_UNSTRANDED
SRR27876602	cDNA	Illumina NovaSeq 6000	PRJNA1072292	FR_UNSTRANDED
SRR27876600	cDNA	Illumina NovaSeq 6000	PRJNA1072292	FR_UNSTRANDED
SRR28331734	Oligo-dT	Illumina HiSeq 4000	PRJNA1087287	FR_UNSTRANDED
SRR28331729	Oligo-dT	Illumina HiSeq 4000	PRJNA1087287	FR_UNSTRANDED
SRR28331733	Oligo-dT	Illumina HiSeq 4000	PRJNA1087287	FR_UNSTRANDED
SRR28331732	Oligo-dT	Illumina HiSeq 4000	PRJNA1087287	FR_UNSTRANDED
SRR28331731	Oligo-dT	Illumina HiSeq 4000	PRJNA1087287	FR_UNSTRANDED
SRR29059994	cDNA	Illumina NovaSeq 6000	PRJNA1112406	FR_UNSTRANDED
SRR29059984	cDNA	Illumina NovaSeq 6000	PRJNA1112406	FR_UNSTRANDED
SRR29060001	cDNA	Illumina NovaSeq 6000	PRJNA1112406	FR_UNSTRANDED
SRR29059996	cDNA	Illumina NovaSeq 6000	PRJNA1112406	FR_UNSTRANDED
SRR29059999	cDNA	Illumina NovaSeq 6000	PRJNA1112406	FR_UNSTRANDED
SRR29198173	cDNA	Illumina HiSeq 2500	PRJNA1117068	FR_FIRST_STRAND
SRR29198161	cDNA	Illumina HiSeq 2500	PRJNA1117068	FR_FIRST_STRAND
SRR29198172	cDNA	Illumina HiSeq 2500	PRJNA1117068	FR_FIRST_STRAND
SRR29198166	cDNA	Illumina HiSeq 2500	PRJNA1117068	FR_FIRST_STRAND
SRR29198178	cDNA	Illumina HiSeq 2500	PRJNA1117068	FR_FIRST_STRAND
SRR29464659	RANDOM	Illumina NovaSeq 6000	PRJNA1125862	FR_FIRST_STRAND
SRR29464660	RANDOM	Illumina NovaSeq 6000	PRJNA1125862	FR_FIRST_STRAND
SRR29507616	RANDOM	Illumina HiSeq 4000	PRJNA1126753	FR_FIRST_STRAND
SRR29507617	RANDOM	Illumina HiSeq 4000	PRJNA1126753	FR_FIRST_STRAND
SRR29496809	cDNA	Illumina HiSeq 2000	PRJNA1126847	FR_UNSTRANDED
SRR29496808	cDNA	Illumina HiSeq 2000	PRJNA1126847	FR_UNSTRANDED
SRR29496807	cDNA	Illumina HiSeq 2000	PRJNA1126847	FR_UNSTRANDED
SRR29496810	cDNA	Illumina HiSeq 2000	PRJNA1126847	FR_UNSTRANDED
SRR29496811	cDNA	Illumina HiSeq 2000	PRJNA1126847	FR_UNSTRANDED
SRR29720933	Oligo-dT	Illumina HiSeq X	PRJNA1132298	FR_FIRST_STRAND
SRR29720939	Oligo-dT	Illumina HiSeq X	PRJNA1132298	FR_FIRST_STRAND
SRR29720936	Oligo-dT	Illumina HiSeq X	PRJNA1132298	FR_FIRST_STRAND
SRR29720943	Oligo-dT	Illumina HiSeq X	PRJNA1132298	FR_FIRST_STRAND
SRR29720941	Oligo-dT	Illumina HiSeq X	PRJNA1132298	FR_FIRST_STRAND
SRR29770673	PolyA	Illumina NovaSeq 6000	PRJNA1134345	FR_FIRST_STRAND
SRR29770674	PolyA	Illumina NovaSeq 6000	PRJNA1134345	FR_FIRST_STRAND
SRR29770672	PolyA	Illumina NovaSeq 6000	PRJNA1134345	FR_FIRST_STRAND
SRR29770671	PolyA	Illumina NovaSeq 6000	PRJNA1134345	FR_FIRST_STRAND
SRR29770668	PolyA	Illumina NovaSeq 6000	PRJNA1134345	FR_FIRST_STRAND
SRR29836526	RANDOM PCR	Illumina NovaSeq 6000	PRJNA1136030	FR_FIRST_STRAND
SRR651957	cDNA	Illumina HiSeq 2000	PRJNA186900	FR_SECOND_STRAND
SRR1043178	RANDOM	Illumina HiSeq 2000	PRJNA188486	FR_UNSTRANDED
SRR5144679	RT-PCR	Illumina HiSeq 2500	PRJNA360110	FR_UNSTRANDED
SRR5144682	RT-PCR	Illumina HiSeq 2500	PRJNA360110	FR_UNSTRANDED
SRR5144670	RT-PCR	Illumina HiSeq 2500	PRJNA360110	FR_UNSTRANDED
SRR5144680	RT-PCR	Illumina HiSeq 2500	PRJNA360110	FR_UNSTRANDED
SRR5144671	RT-PCR	Illumina HiSeq 2500	PRJNA360110	FR_UNSTRANDED
SRR6914590	cDNA	Illumina HiSeq 2500	PRJNA389675	FR_UNSTRANDED
SRR6914592	cDNA	Illumina HiSeq 2500	PRJNA389675	FR_UNSTRANDED
SRR6914591	cDNA	Illumina HiSeq 2500	PRJNA389675	FR_UNSTRANDED
SRR6914593	cDNA	Illumina HiSeq 2500	PRJNA389675	FR_UNSTRANDED
SRR6914588	cDNA	Illumina HiSeq 2500	PRJNA389675	FR_UNSTRANDED
SRR8246812	RANDOM	Illumina HiSeq 2500	PRJNA507084	FR_FIRST_STRAND
SRR8246816	RANDOM	Illumina HiSeq 2500	PRJNA507084	FR_FIRST_STRAND
SRR8246818	RANDOM	Illumina HiSeq 2500	PRJNA507084	FR_FIRST_STRAND
SRR8246814	RANDOM	Illumina HiSeq 2500	PRJNA507084	FR_FIRST_STRAND
SRR8445732	RANDOM	Illumina HiSeq 4000	PRJNA515329	FR_SECOND_STRAND
SRR8445737	RANDOM	Illumina HiSeq 4000	PRJNA515329	FR_SECOND_STRAND
SRR8445733	RANDOM	Illumina HiSeq 4000	PRJNA515329	FR_SECOND_STRAND
SRR8786166	RT-PCR	Illumina HiSeq 4000	PRJNA529062	FR_FIRST_STRAND
SRR10098210	cDNA	Illumina HiSeq 2500	PRJNA564947	FR_UNSTRANDED
SRR10098203	cDNA	Illumina HiSeq 2500	PRJNA564947	FR_UNSTRANDED
SRR10098204	cDNA	Illumina HiSeq 2500	PRJNA564947	FR_UNSTRANDED
SRR10098211	cDNA	Illumina HiSeq 2500	PRJNA564947	FR_UNSTRANDED
SRR10098208	cDNA	Illumina HiSeq 2500	PRJNA564947	FR_UNSTRANDED
SRR10290531	cDNA	Illumina HiSeq 2500	PRJNA577814	FR_UNSTRANDED
SRR10290526	cDNA	Illumina HiSeq 2500	PRJNA577814	FR_UNSTRANDED
SRR10290528	cDNA	Illumina HiSeq 2500	PRJNA577814	FR_UNSTRANDED
SRR10290527	cDNA	Illumina HiSeq 2500	PRJNA577814	FR_UNSTRANDED
SRR10290530	cDNA	Illumina HiSeq 2500	PRJNA577814	FR_UNSTRANDED
SRR11095570	RT-PCR	Illumina HiSeq 2500	PRJNA607013	FR_UNSTRANDED
SRR11095571	RT-PCR	Illumina HiSeq 2500	PRJNA607013	FR_UNSTRANDED
SRR11095572	RT-PCR	Illumina HiSeq 2500	PRJNA607013	FR_UNSTRANDED
SRR11095574	RT-PCR	Illumina HiSeq 2500	PRJNA607013	FR_UNSTRANDED
SRR11095573	RT-PCR	Illumina HiSeq 2500	PRJNA607013	FR_UNSTRANDED
SRR11747762	cDNA	Illumina HiSeq 2000	PRJNA631583	FR_UNSTRANDED
SRR11747764	cDNA	Illumina HiSeq 2000	PRJNA631583	FR_UNSTRANDED
SRR11747765	cDNA	Illumina HiSeq 2000	PRJNA631583	FR_UNSTRANDED
SRR11747766	cDNA	Illumina HiSeq 2000	PRJNA631583	FR_UNSTRANDED
SRR12658589	Oligo-dT	Illumina HiSeq 2500	PRJNA663964	FR_UNSTRANDED
SRR12658588	Oligo-dT	Illumina HiSeq 2500	PRJNA663964	FR_UNSTRANDED
SRR12658590	Oligo-dT	Illumina HiSeq 2500	PRJNA663964	FR_UNSTRANDED
SRR12687494	Oligo-dT	Illumina NovaSeq 6000	PRJNA664477	FR_UNSTRANDED
SRR12687497	Oligo-dT	Illumina NovaSeq 6000	PRJNA664477	FR_UNSTRANDED
SRR12687498	Oligo-dT	Illumina NovaSeq 6000	PRJNA664477	FR_UNSTRANDED
SRR12687495	Oligo-dT	Illumina NovaSeq 6000	PRJNA664477	FR_UNSTRANDED
SRR12687496	Oligo-dT	Illumina NovaSeq 6000	PRJNA664477	FR_UNSTRANDED
SRR13995291	cDNA	Illumina NovaSeq 6000	PRJNA664696	FR_UNSTRANDED
SRR13995290	cDNA	Illumina NovaSeq 6000	PRJNA664696	FR_UNSTRANDED
SRR12835396	RANDOM	Illumina HiSeq 4000	PRJNA669497	FR_FIRST_STRAND
SRR12835398	RANDOM	Illumina HiSeq 4000	PRJNA669497	FR_FIRST_STRAND
SRR12835400	RANDOM	Illumina HiSeq 4000	PRJNA669497	FR_FIRST_STRAND
SRR12835394	RANDOM	Illumina HiSeq 4000	PRJNA669497	FR_FIRST_STRAND
SRR12835395	RANDOM	Illumina HiSeq 4000	PRJNA669497	FR_FIRST_STRAND
SRR13765959	cDNA	Illumina HiSeq 2500	PRJNA703829	FR_FIRST_STRAND
SRR13765955	cDNA	Illumina HiSeq 2500	PRJNA703829	FR_FIRST_STRAND
SRR13765960	cDNA	Illumina HiSeq 2500	PRJNA703829	FR_FIRST_STRAND
SRR13765958	cDNA	Illumina HiSeq 2500	PRJNA703829	FR_FIRST_STRAND
SRR13765956	cDNA	Illumina HiSeq 2500	PRJNA703829	FR_FIRST_STRAND
SRR13777256	cDNA	Illumina HiSeq 4000	PRJNA704624	FR_FIRST_STRAND
SRR13777257	cDNA	Illumina HiSeq 4000	PRJNA704624	FR_FIRST_STRAND
SRR13777254	cDNA	Illumina HiSeq 4000	PRJNA704624	FR_FIRST_STRAND
SRR13777253	cDNA	Illumina HiSeq 4000	PRJNA704624	FR_FIRST_STRAND
SRR13777255	cDNA	Illumina HiSeq 4000	PRJNA704624	FR_FIRST_STRAND
SRR14915938	cDNA	Illumina HiSeq 1500	PRJNA741487	FR_FIRST_STRAND
SRR15242999	RT-PCR	Illumina NovaSeq 6000	PRJNA749605	FR_UNSTRANDED
SRR15242996	RT-PCR	Illumina NovaSeq 6000	PRJNA749605	FR_UNSTRANDED
SRR15242998	RT-PCR	Illumina NovaSeq 6000	PRJNA749605	FR_UNSTRANDED
SRR15242997	RT-PCR	Illumina NovaSeq 6000	PRJNA749605	FR_UNSTRANDED
SRR15242994	RT-PCR	Illumina NovaSeq 6000	PRJNA749605	FR_UNSTRANDED
SRR16133312	PolyA	Illumina NovaSeq 6000	PRJNA767174	FR_UNSTRANDED
SRR16133301	PolyA	Illumina NovaSeq 6000	PRJNA767174	FR_UNSTRANDED
SRR16133314	PolyA	Illumina NovaSeq 6000	PRJNA767174	FR_UNSTRANDED
SRR16133307	PolyA	Illumina NovaSeq 6000	PRJNA767174	FR_UNSTRANDED
SRR16133303	PolyA	Illumina NovaSeq 6000	PRJNA767174	FR_UNSTRANDED
SRR16808864	RANDOM	Illumina NovaSeq 6000	PRJNA778182	FR_UNSTRANDED
SRR16808861	RANDOM	Illumina NovaSeq 6000	PRJNA778182	FR_UNSTRANDED
SRR16808860	RANDOM	Illumina NovaSeq 6000	PRJNA778182	FR_UNSTRANDED
SRR16808863	RANDOM	Illumina NovaSeq 6000	PRJNA778182	FR_UNSTRANDED
SRR16808865	RANDOM	Illumina NovaSeq 6000	PRJNA778182	FR_UNSTRANDED
SRR16980858	cDNA	Illumina HiSeq 4000	PRJNA781825	FR_UNSTRANDED
SRR16980859	cDNA	Illumina HiSeq 4000	PRJNA781825	FR_UNSTRANDED
SRR16980860	cDNA	Illumina HiSeq 4000	PRJNA781825	FR_UNSTRANDED
SRR16980861	cDNA	Illumina HiSeq 4000	PRJNA781825	FR_UNSTRANDED
SRR17278601	cDNA	Illumina NovaSeq 6000	PRJNA790832	FR_FIRST_STRAND
SRR17278597	cDNA	Illumina NovaSeq 6000	PRJNA790832	FR_FIRST_STRAND
SRR17278587	cDNA	Illumina NovaSeq 6000	PRJNA790832	FR_FIRST_STRAND
SRR17278602	cDNA	Illumina NovaSeq 6000	PRJNA790832	FR_FIRST_STRAND
SRR17278592	cDNA	Illumina NovaSeq 6000	PRJNA790832	FR_FIRST_STRAND
SRR17289086	cDNA	Illumina NovaSeq 6000	PRJNA791294	FR_UNSTRANDED
SRR17289085	cDNA	Illumina NovaSeq 6000	PRJNA791294	FR_UNSTRANDED
SRR17289087	cDNA	Illumina NovaSeq 6000	PRJNA791294	FR_UNSTRANDED
SRR17289092	cDNA	Illumina NovaSeq 6000	PRJNA791294	FR_UNSTRANDED
SRR17289090	cDNA	Illumina NovaSeq 6000	PRJNA791294	FR_UNSTRANDED
SRR18178458	Oligo-dT	Illumina NovaSeq 6000	PRJNA808154	FR_UNSTRANDED
SRR18178459	Oligo-dT	Illumina NovaSeq 6000	PRJNA808154	FR_UNSTRANDED
SRR18178457	Oligo-dT	Illumina NovaSeq 6000	PRJNA808154	FR_UNSTRANDED
SRR18178456	Oligo-dT	Illumina NovaSeq 6000	PRJNA808154	FR_UNSTRANDED
SRR18178455	Oligo-dT	Illumina NovaSeq 6000	PRJNA808154	FR_UNSTRANDED
SRR18270790	Oligo-dT	Illumina NovaSeq 6000	PRJNA813733	FR_UNSTRANDED
SRR18270791	Oligo-dT	Illumina NovaSeq 6000	PRJNA813733	FR_UNSTRANDED
SRR18270789	Oligo-dT	Illumina NovaSeq 6000	PRJNA813733	FR_UNSTRANDED
SRR18270793	Oligo-dT	Illumina NovaSeq 6000	PRJNA813733	FR_UNSTRANDED
SRR18270788	Oligo-dT	Illumina NovaSeq 6000	PRJNA813733	FR_UNSTRANDED
SRR18286436	cDNA	Illumina NovaSeq 6000	PRJNA814410	FR_UNSTRANDED
SRR18286431	cDNA	Illumina NovaSeq 6000	PRJNA814410	FR_UNSTRANDED
SRR18286435	cDNA	Illumina NovaSeq 6000	PRJNA814410	FR_UNSTRANDED
SRR18286432	cDNA	Illumina NovaSeq 6000	PRJNA814410	FR_UNSTRANDED
SRR18286434	cDNA	Illumina NovaSeq 6000	PRJNA814410	FR_UNSTRANDED
SRR18593567	cDNA	Illumina HiSeq 4000	PRJNA823004	FR_UNSTRANDED
SRR18593568	cDNA	Illumina HiSeq 4000	PRJNA823004	FR_UNSTRANDED
SRR18593569	cDNA	Illumina HiSeq 4000	PRJNA823004	FR_UNSTRANDED
SRR18593565	cDNA	Illumina HiSeq 4000	PRJNA823004	FR_UNSTRANDED
SRR18593564	cDNA	Illumina HiSeq 4000	PRJNA823004	FR_UNSTRANDED
SRR20722172	cDNA	Illumina NovaSeq 6000	PRJNA839598	FR_UNSTRANDED
SRR19412890	PolyA	Illumina HiSeq 2500	PRJNA841421	FR_UNSTRANDED
SRR19412896	PolyA	Illumina HiSeq 2500	PRJNA841421	FR_UNSTRANDED
SRR19412897	PolyA	Illumina HiSeq 2500	PRJNA841421	FR_UNSTRANDED
SRR19412900	PolyA	Illumina HiSeq 2500	PRJNA841421	FR_UNSTRANDED
SRR19412891	PolyA	Illumina HiSeq 2500	PRJNA841421	FR_UNSTRANDED
SRR20330745	cDNA	Illumina NovaSeq 6000	PRJNA857364	FR_UNSTRANDED
SRR20330741	cDNA	Illumina NovaSeq 6000	PRJNA857364	FR_UNSTRANDED
SRR20330746	cDNA	Illumina NovaSeq 6000	PRJNA857364	FR_UNSTRANDED
SRR20330742	cDNA	Illumina NovaSeq 6000	PRJNA857364	FR_UNSTRANDED
SRR20330743	cDNA	Illumina NovaSeq 6000	PRJNA857364	FR_UNSTRANDED
SRR20217860	Oligo-dT	Illumina HiSeq 2500	PRJNA858969	FR_UNSTRANDED
SRR20217849	Oligo-dT	Illumina HiSeq 2500	PRJNA858969	FR_UNSTRANDED
SRR20217839	Oligo-dT	Illumina HiSeq 2500	PRJNA858969	FR_UNSTRANDED
SRR20217851	Oligo-dT	Illumina HiSeq 2500	PRJNA858969	FR_UNSTRANDED
SRR20217841	Oligo-dT	Illumina HiSeq 2500	PRJNA858969	FR_UNSTRANDED
SRR20755422	cDNA	Illumina NovaSeq 6000	PRJNA861400	FR_UNSTRANDED
SRR20755429	cDNA	Illumina NovaSeq 6000	PRJNA861400	FR_UNSTRANDED
SRR20755436	cDNA	Illumina NovaSeq 6000	PRJNA861400	FR_UNSTRANDED
SRR20755434	cDNA	Illumina NovaSeq 6000	PRJNA861400	FR_UNSTRANDED
SRR20755430	cDNA	Illumina NovaSeq 6000	PRJNA861400	FR_UNSTRANDED
SRR21110889	cDNA	Illumina HiSeq 4000	PRJNA870500	FR_UNSTRANDED
SRR21110892	cDNA	Illumina HiSeq 4000	PRJNA870500	FR_UNSTRANDED
SRR21110894	cDNA	Illumina HiSeq 4000	PRJNA870500	FR_UNSTRANDED
SRR21110893	cDNA	Illumina HiSeq 4000	PRJNA870500	FR_UNSTRANDED
SRR21110891	cDNA	Illumina HiSeq 4000	PRJNA870500	FR_UNSTRANDED
SRR21177928	Oligo-dT	Illumina NovaSeq 6000	PRJNA872759	FR_UNSTRANDED
SRR21177929	Oligo-dT	Illumina NovaSeq 6000	PRJNA872759	FR_UNSTRANDED
SRR21177926	Oligo-dT	Illumina NovaSeq 6000	PRJNA872759	FR_UNSTRANDED
SRR21177925	Oligo-dT	Illumina NovaSeq 6000	PRJNA872759	FR_UNSTRANDED
SRR21177927	Oligo-dT	Illumina NovaSeq 6000	PRJNA872759	FR_UNSTRANDED
SRR21192928	Oligo-dT	Illumina NovaSeq 6000	PRJNA873130	FR_UNSTRANDED
SRR21192926	Oligo-dT	Illumina NovaSeq 6000	PRJNA873130	FR_UNSTRANDED
SRR21192931	Oligo-dT	Illumina NovaSeq 6000	PRJNA873130	FR_UNSTRANDED
SRR21192929	Oligo-dT	Illumina NovaSeq 6000	PRJNA873130	FR_UNSTRANDED
SRR21192930	Oligo-dT	Illumina NovaSeq 6000	PRJNA873130	FR_UNSTRANDED
SRR21615984	cDNA	Illumina NovaSeq 6000	PRJNA881591	FR_UNSTRANDED
SRR21615983	cDNA	Illumina NovaSeq 6000	PRJNA881591	FR_UNSTRANDED
SRR21615982	cDNA	Illumina NovaSeq 6000	PRJNA881591	FR_UNSTRANDED
SRR21615990	cDNA	Illumina NovaSeq 6000	PRJNA881591	FR_UNSTRANDED
SRR21615985	cDNA	Illumina NovaSeq 6000	PRJNA881591	FR_UNSTRANDED
SRR25703579	RANDOM PCR	Illumina HiSeq 2500	PRJNA881799	FR_FIRST_STRAND
SRR25703580	RANDOM PCR	Illumina HiSeq 2500	PRJNA881799	FR_FIRST_STRAND
SRR25703585	RANDOM PCR	Illumina HiSeq 2500	PRJNA881799	FR_FIRST_STRAND
SRR25703591	RANDOM PCR	Illumina HiSeq 2500	PRJNA881799	FR_FIRST_STRAND
SRR25703599	RANDOM PCR	Illumina HiSeq 2500	PRJNA881799	FR_FIRST_STRAND
SRR25703575	RANDOM PCR	Illumina HiSeq 2500	PRJNA881799	FR_FIRST_STRAND
SRR25703576	RANDOM PCR	Illumina HiSeq 2500	PRJNA881799	FR_UNSTRANDED
SRR25703578	RANDOM PCR	Illumina HiSeq 2500	PRJNA881799	FR_FIRST_STRAND
SRR25703581	RANDOM PCR	Illumina HiSeq 2500	PRJNA881799	FR_FIRST_STRAND
SRR25703582	RANDOM PCR	Illumina HiSeq 2500	PRJNA881799	FR_FIRST_STRAND
SRR25703583	RANDOM PCR	Illumina HiSeq 2500	PRJNA881799	FR_FIRST_STRAND
SRR25703587	RANDOM PCR	Illumina HiSeq 2500	PRJNA881799	FR_FIRST_STRAND
SRR25703588	RANDOM PCR	Illumina HiSeq 2500	PRJNA881799	FR_FIRST_STRAND
SRR25703589	RANDOM PCR	Illumina HiSeq 2500	PRJNA881799	FR_FIRST_STRAND
SRR25703590	RANDOM PCR	Illumina HiSeq 2500	PRJNA881799	FR_FIRST_STRAND
SRR25703592	RANDOM PCR	Illumina HiSeq 2500	PRJNA881799	FR_FIRST_STRAND
SRR25703593	RANDOM PCR	Illumina HiSeq 2500	PRJNA881799	FR_FIRST_STRAND
SRR25703595	RANDOM PCR	Illumina HiSeq 2500	PRJNA881799	FR_FIRST_STRAND
SRR25703598	RANDOM PCR	Illumina HiSeq 2500	PRJNA881799	FR_FIRST_STRAND
SRR25703600	RANDOM PCR	Illumina HiSeq 2500	PRJNA881799	FR_FIRST_STRAND
SRR25703577	RANDOM PCR	Illumina HiSeq 2500	PRJNA881799	FR_FIRST_STRAND
SRR25703584	RANDOM PCR	Illumina HiSeq 2500	PRJNA881799	FR_FIRST_STRAND
SRR25703586	RANDOM PCR	Illumina HiSeq 2500	PRJNA881799	FR_FIRST_STRAND
SRR25703594	RANDOM PCR	Illumina HiSeq 2500	PRJNA881799	FR_FIRST_STRAND
SRR25703596	RANDOM PCR	Illumina HiSeq 2500	PRJNA881799	FR_FIRST_STRAND
SRR25703597	RANDOM PCR	Illumina HiSeq 2500	PRJNA881799	FR_FIRST_STRAND
SRR25703601	RANDOM PCR	Illumina HiSeq 2500	PRJNA881799	FR_FIRST_STRAND
SRR21782207	cDNA	Illumina NovaSeq 6000	PRJNA886431	FR_UNSTRANDED
SRR21782202	cDNA	Illumina NovaSeq 6000	PRJNA886431	FR_UNSTRANDED
SRR21782201	cDNA	Illumina NovaSeq 6000	PRJNA886431	FR_UNSTRANDED
SRR21782209	cDNA	Illumina NovaSeq 6000	PRJNA886431	FR_UNSTRANDED
SRR21782208	cDNA	Illumina NovaSeq 6000	PRJNA886431	FR_UNSTRANDED
SRR22273289	Oligo-dT	Illumina NovaSeq 6000	PRJNA896131	FR_UNSTRANDED
SRR22273281	Oligo-dT	Illumina NovaSeq 6000	PRJNA896131	FR_UNSTRANDED
SRR22273284	Oligo-dT	Illumina NovaSeq 6000	PRJNA896131	FR_UNSTRANDED
SRR22273287	Oligo-dT	Illumina NovaSeq 6000	PRJNA896131	FR_UNSTRANDED
SRR22273285	Oligo-dT	Illumina NovaSeq 6000	PRJNA896131	FR_UNSTRANDED
SRR22926130	cDNA	Illumina NovaSeq 6000	PRJNA916692	FR_UNSTRANDED
SRR22926132	cDNA	Illumina NovaSeq 6000	PRJNA916692	FR_UNSTRANDED
SRR22926128	cDNA	Illumina NovaSeq 6000	PRJNA916692	FR_UNSTRANDED
SRR22926125	cDNA	Illumina NovaSeq 6000	PRJNA916692	FR_UNSTRANDED
SRR22926133	cDNA	Illumina NovaSeq 6000	PRJNA916692	FR_UNSTRANDED
SRR23221818	Oligo-dT	Illumina NovaSeq 6000	PRJNA927308	FR_SECOND_STRAND
SRR23221820	Oligo-dT	Illumina NovaSeq 6000	PRJNA927308	FR_UNSTRANDED
SRR23221821	Oligo-dT	Illumina NovaSeq 6000	PRJNA927308	FR_UNSTRANDED
SRR23221822	Oligo-dT	Illumina NovaSeq 6000	PRJNA927308	FR_UNSTRANDED
SRR23221819	Oligo-dT	Illumina NovaSeq 6000	PRJNA927308	FR_UNSTRANDED
SRR23310791	cDNA	Illumina NovaSeq 6000	PRJNA930498	FR_UNSTRANDED
SRR23310794	cDNA	Illumina NovaSeq 6000	PRJNA930498	FR_UNSTRANDED
SRR23310798	cDNA	Illumina NovaSeq 6000	PRJNA930498	FR_UNSTRANDED
SRR23310800	cDNA	Illumina NovaSeq 6000	PRJNA930498	FR_UNSTRANDED
SRR23310799	cDNA	Illumina NovaSeq 6000	PRJNA930498	FR_UNSTRANDED
SRR23427247	cDNA	Illumina NovaSeq 6000	PRJNA933945	FR_UNSTRANDED
SRR23427252	cDNA	Illumina NovaSeq 6000	PRJNA933945	FR_UNSTRANDED
SRR23427256	cDNA	Illumina NovaSeq 6000	PRJNA933945	FR_UNSTRANDED
SRR23427257	cDNA	Illumina NovaSeq 6000	PRJNA933945	FR_UNSTRANDED
SRR23427254	cDNA	Illumina NovaSeq 6000	PRJNA933945	FR_UNSTRANDED
SRR23584322	Oligo-dT	Illumina NovaSeq 6000	PRJNA934823	FR_UNSTRANDED
SRR23584333	Oligo-dT	Illumina NovaSeq 6000	PRJNA934823	FR_UNSTRANDED
SRR23584328	Oligo-dT	Illumina NovaSeq 6000	PRJNA934823	FR_UNSTRANDED
SRR23584324	Oligo-dT	Illumina NovaSeq 6000	PRJNA934823	FR_UNSTRANDED
SRR23584332	Oligo-dT	Illumina NovaSeq 6000	PRJNA934823	FR_UNSTRANDED
SRR23558521	cDNA	Illumina NovaSeq 6000	PRJNA936199	FR_UNSTRANDED
SRR23558518	cDNA	Illumina NovaSeq 6000	PRJNA936199	FR_UNSTRANDED
SRR23558516	cDNA	Illumina NovaSeq 6000	PRJNA936199	FR_UNSTRANDED
SRR23558519	cDNA	Illumina NovaSeq 6000	PRJNA936199	FR_UNSTRANDED
SRR23558520	cDNA	Illumina NovaSeq 6000	PRJNA936199	FR_UNSTRANDED
SRR23625764	cDNA	Illumina NovaSeq 6000	PRJNA938992	FR_UNSTRANDED
SRR23625765	cDNA	Illumina NovaSeq 6000	PRJNA938992	FR_UNSTRANDED
SRR23625757	cDNA	Illumina NovaSeq 6000	PRJNA938992	FR_UNSTRANDED
SRR23625761	cDNA	Illumina NovaSeq 6000	PRJNA938992	FR_UNSTRANDED
SRR23625760	cDNA	Illumina NovaSeq 6000	PRJNA938992	FR_UNSTRANDED
SRR24319947	cDNA	Illumina NovaSeq 6000	PRJNA962264	FR_UNSTRANDED
SRR24319950	cDNA	Illumina NovaSeq 6000	PRJNA962264	FR_UNSTRANDED
SRR24319949	cDNA	Illumina NovaSeq 6000	PRJNA962264	FR_UNSTRANDED
SRR24319951	cDNA	Illumina NovaSeq 6000	PRJNA962264	FR_UNSTRANDED
SRR24319948	cDNA	Illumina NovaSeq 6000	PRJNA962264	FR_UNSTRANDED
SRR25379798	cDNA	Illumina NovaSeq 6000	PRJNA997093	FR_UNSTRANDED
SRR25379801	cDNA	Illumina NovaSeq 6000	PRJNA997093	FR_UNSTRANDED
SRR25379789	cDNA	Illumina NovaSeq 6000	PRJNA997093	FR_UNSTRANDED
SRR25379790	cDNA	Illumina NovaSeq 6000	PRJNA997093	FR_UNSTRANDED
SRR25379788	cDNA	Illumina NovaSeq 6000	PRJNA997093	FR_UNSTRANDED
SRR25422559	cDNA	Illumina HiSeq 4000	PRJNA998578	FR_FIRST_STRAND
SRR25422556	cDNA	Illumina HiSeq 4000	PRJNA998578	FR_FIRST_STRAND
SRR25422563	cDNA	Illumina HiSeq 4000	PRJNA998578	FR_FIRST_STRAND
SRR25422566	cDNA	Illumina HiSeq 4000	PRJNA998578	FR_FIRST_STRAND
SRR25422558	cDNA	Illumina HiSeq 4000	PRJNA998578	FR_FIRST_STRAND
